# Rapid and sensitive direct detection and identification of poliovirus from stool and environmental surveillance samples using nanopore sequencing

**DOI:** 10.1101/2020.04.27.053421

**Authors:** Alexander G. Shaw, Manasi Majumdar, Catherine Troman, Áine O’Toole, Blossom Benny, Dilip Abraham, Ira Praharaj, Gagandeep Kang, Salmaan Sharif, Muhammad Masroor Alam, Shahzad Shaukat, Mehar Angez, Adnan Khurshid, Nayab Mahmood, Yasir Arshad, Lubna Rehman, Ghulam Mujtaba, Ribqa Akthar, Muhammad Salman, Dimitra Klapsa, Yara Hajarha, Humayun Asghar, Ananda Bandyopadhyay, Andrew Rambaut, Javier Martin, Nicholas Grassly

**Affiliations:** Department of Infectious Disease Epidemiology, Imperial College London, London, W2 1PG, UK; Division of Virology, National Institute for Biological Standards and Control (NIBSC), South Mimms, Potters Bar, Herts EN6 3QG, UK; Institute of Evolutionary Biology, University of Edinburgh, Ashworth Laboratories, Edinburgh, EH9 3JT, UK; Division of Gastrointestinal Sciences, Christian Medical College, Vellore, India; Division of Epidemiology & Communicable Diseases, Indian Council of Medical Research, New Delhi, India; Department of Virology, National Institute for Health, Chak Shahzad, Islamabad, Pakistan; World Health Organization Eastern Mediterranean Regional Office, Amman, Jordan; Bill and Melinda Gates Foundation, 500 5th Ave N, Seattle, WA 98109, United States

## Abstract

Global poliovirus surveillance involves virus isolation from stool and environmental samples, intratypic differential (ITD) by PCR and sequencing of the VP1 region to distinguish vaccine (Sabin), vaccine-derived and wild-type polioviruses and ensure an appropriate response. This cell-culture algorithm takes 2-3 weeks on average between sample receipt and sequencing. Direct detection of viral RNA using PCR allows faster detection but has traditionally faced challenges related to poor sensitivity and difficulties in sequencing common samples containing poliovirus and enterovirus mixtures. We present a nested PCR and nanopore sequencing protocol that allows rapid (<3 days) and sensitive direct detection and sequencing of polioviruses in stool and environmental samples. We developed barcoded primers and a real-time analysis platform that generate accurate VP1 consensus sequences from multiplexed samples. The sensitivity and specificity compared with cell-culture were 90.9% (95% Confidence Interval: 75.7-98.1%) and 99.2% (95.5-100.0%) for wild-type 1 poliovirus, 92.5% (79.6-98.4%) and 98.7% (95.4-99.8%) for vaccine and vaccine-derived serotype 2 poliovirus, and 88.3% (81.2-93.5%) and 93.2% (88.6-96.3%) for Sabin 1 and 3 poliovirus alone or in mixtures when tested on 155 stool samples in Pakistan. Variant analysis of sequencing reads also allowed identification of polioviruses and enteroviruses in artificial mixtures and was able to distinguish complex mixtures of polioviruses in environmental samples. The median identity of consensus nanopore sequences with Sanger or Illumina sequences from the same samples was >99.9%. This novel method shows promise as a faster and safer alternative to cell-culture for the detection and real-time sequencing of polioviruses in stool and environmental samples.
