## Supplementary material for "Rapid and sensitive direct detection and identification of poliovirus from stool and environmental surveillance samples using nanopore sequencing": Dataset S1

### Sheet: Primers
Table S1 - Primer Descriptions
PCR Reaction	Name	Orientation	Sequence	Reference	Annealing Temperature (°C)
panEV (A and C)	CRE-R	Reverse	TCAATACGGTGTTTGCTCTTGAACTG	Arita et al. 2015	55
	5′NCR	Forward	TGGCGGAACCGACTACTTTGGGTG	Arita et al. 2015	55
panEV (B and D)	MM_EV_R1	Reverse	AATACGGCATTTGGACTTGAACTGT	Majumdar et al. 2018	55
	MM_EV_F2	Forward	CAGCGGAACCGACTACTTT	Majumdar et al. 2018	55
pan Poliovirus	panPV_Rev	Reverse	CCGAATTAAAGAAAATTTACCCCTACA	Stern et al. 2017	55
	panPV_For	Forward	AGAGGCCCACGTGGCGGCTAG	Stern et al. 2017	55
PV Sabin 1 specific	Sabin1-VP1R	Reverse	TGCAAATCTTCCTGAGTGGCCAAA	This paper	55
	Sabin1-VP1F	Forward	GGTTAGGTCAGATGCTTGAAAGC	This paper	55
PV wt1 specific	PV1-VP1R	Reverse	GGGGAGCAAGCGTTCCGTC	This paper	55
	PV1-VP1F	Forward	GARARYATGATWGACAACACAGTYCG	This paper	55
PV Sabin 2 specific	Sabin2-VP1R	Reverse	AGTCGTTARTCCCTTTTCTGGTAGT	This paper	55
	Sabin2-VP1F	Forward	CTGCGAGATACAACACACATYAGT	This paper	55
PV Sabin 3 specific	Sabin3-VP1R	Reverse	CTTGAGCTTTTGATTCAACAACCAAG	This paper	55
	Sabin3-VP1F	Forward	CCACTCACATTTCACAATCTGCGC	This paper	55
PV VP1	Q8	Reverse	AAGAGGTCTCTRTTCCACAT	Yang et al. 1992	55
	Y7	Forward	GGGTTTGTGTCAGCCTGTAATGA	Kilpatrick et al. 2011	55
PV VP1 with barcode adaptor	Q8_BCA	Reverse	ACTTGCCTGTCGCTCTATCTTCAAGAGGTCTCTRTTCCACAT	This paper	55
	Y7_BCA	Forward	TTTCTGTTGGTGCTGATATTGCGGGTTTGTGTCAGCCTGTAATGA	This paper	55
	Y7R	Forward	GGTTTTGTGTCAGCITGYAAYGA	Kilpatrick et al. 2011	42
PV VP1 with barcodes
	Q8_VP1_BC01	Reverse	GGTGCTGAAGAAAGTTGTCGGTGTCTTTGTGTTAACCTAAGAGGTCTCTRTTCCACAT	This paper	55
	Q8_VP1_BC02	Reverse	GGTGCTGTCGATTCCGTTTGTAGTCGTCTGTTTAACCTAAGAGGTCTCTRTTCCACAT	This paper	55
	Q8_VP1_BC03	Reverse	GGTGCTGGAGTCTTGTGTCCCAGTTACCAGGTTAACCTAAGAGGTCTCTRTTCCACAT	This paper	55
	Q8_VP1_BC04	Reverse	GGTGCTGTTCGGATTCTATCGTGTTTCCCTATTAACCTAAGAGGTCTCTRTTCCACAT	This paper	55
	Q8_VP1_BC05	Reverse	GGTGCTGCTTGTCCAGGGTTTGTGTAACCTTTTAACCTAAGAGGTCTCTRTTCCACAT	This paper	55
	Q8_VP1_BC06	Reverse	GGTGCTGTTCTCGCAAAGGCAGAAAGTAGTCTTAACCTAAGAGGTCTCTRTTCCACAT	This paper	55
	Q8_VP1_BC07	Reverse	GGTGCTGGTGTTACCGTGGGAATGAATCCTTTTAACCTAAGAGGTCTCTRTTCCACAT	This paper	55
	Q8_VP1_BC08	Reverse	GGTGCTGTTCAGGGAACAAACCAAGTTACGTTTAACCTAAGAGGTCTCTRTTCCACAT	This paper	55
	Q8_VP1_BC09	Reverse	GGTGCTGAACTAGGCACAGCGAGTCTTGGTTTTAACCTAAGAGGTCTCTRTTCCACAT	This paper	55
	Q8_VP1_BC10	Reverse	GGTGCTGAAGCGTTGAAACCTTTGTCCTCTCTTAACCTAAGAGGTCTCTRTTCCACAT	This paper	55
	Q8_VP1_BC11	Reverse	GGTGCTGGTTTCATCTATCGGAGGGAATGGATTAACCTAAGAGGTCTCTRTTCCACAT	This paper	55
	Q8_VP1_BC12	Reverse	GGTGCTGCAGGTAGAAAGAAGCAGAATCGGATTAACCTAAGAGGTCTCTRTTCCACAT	This paper	55
	Q8_VP1_BC13	Reverse	GGTGCTGAGAACGACTTCCATACTCGTGTGATTAACCTAAGAGGTCTCTRTTCCACAT	This paper	55
	Q8_VP1_BC14	Reverse	GGTGCTGAACGAGTCTCTTGGGACCCATAGATTAACCTAAGAGGTCTCTRTTCCACAT	This paper	55
	Q8_VP1_BC15	Reverse	GGTGCTGAGGTCTACCTCGCTAACACCACTGTTAACCTAAGAGGTCTCTRTTCCACAT	This paper	55
	Q8_VP1_BC16	Reverse	GGTGCTGCGTCAACTGACAGTGGTTCGTACTTTAACCTAAGAGGTCTCTRTTCCACAT	This paper	55
	Q8_VP1_BC17	Reverse	GGTGCTGACCCTCCAGGAAAGTACCTCTGATTTAACCTAAGAGGTCTCTRTTCCACAT	This paper	55
	Q8_VP1_BC18	Reverse	GGTGCTGCCAAACCCAACAACCTAGATAGGCTTAACCTAAGAGGTCTCTRTTCCACAT	This paper	55
	Q8_VP1_BC19	Reverse	GGTGCTGGTTCCTCGTGCAGTGTCAAGAGATTTAACCTAAGAGGTCTCTRTTCCACAT	This paper	55
	Q8_VP1_BC20	Reverse	GGTGCTGTTGCGTCCTGTTACGAGAACTCATTTAACCTAAGAGGTCTCTRTTCCACAT	This paper	55
	Q8_VP1_BC21	Reverse	GGTGCTGGAGCCTCTCATTGTCCGTTCTCTATTAACCTAAGAGGTCTCTRTTCCACAT	This paper	55
	Q8_VP1_BC22	Reverse	GGTGCTGACCACTGCCATGTATCAAAGTACGTTAACCTAAGAGGTCTCTRTTCCACAT	This paper	55
	Q8_VP1_BC23	Reverse	GGTGCTGCTTACTACCCAGTGAACCTCCTCGTTAACCTAAGAGGTCTCTRTTCCACAT	This paper	55
	Q8_VP1_BC24	Reverse	GGTGCTGGCATAGTTCTGCATGATGGGTTAGTTAACCTAAGAGGTCTCTRTTCCACAT	This paper	55
	Q8_VP1_BC25	Reverse	GGTGCTGGTAAGTTGGGTATGCAACGCAATGTTAACCTAAGAGGTCTCTRTTCCACAT	This paper	55
	Q8_VP1_BC26	Reverse	GGTGCTGCATACAGCGACTACGCATTCTCATTTAACCTAAGAGGTCTCTRTTCCACAT	This paper	55
	Q8_VP1_BC27	Reverse	GGTGCTGCGACGGTTAGATTCACCTCTTACATTAACCTAAGAGGTCTCTRTTCCACAT	This paper	55
	Q8_VP1_BC28	Reverse	GGTGCTGTGAAACCTAAGAAGGCACCGTATCTTAACCTAAGAGGTCTCTRTTCCACAT	This paper	55
	Q8_VP1_BC29	Reverse	GGTGCTGCTAGACACCTTGGGTTGACAGACCTTAACCTAAGAGGTCTCTRTTCCACAT	This paper	55
	Q8_VP1_BC30	Reverse	GGTGCTGTCAGTGAGGATCTACTTCGACCCATTAACCTAAGAGGTCTCTRTTCCACAT	This paper	55
	Q8_VP1_BC31	Reverse	GGTGCTGTGCGTACAGCAATCAGTTACATTGTTAACCTAAGAGGTCTCTRTTCCACAT	This paper	55
	Q8_VP1_BC32	Reverse	GGTGCTGCCAGTAGAAGTCCGACAACGTCATTTAACCTAAGAGGTCTCTRTTCCACAT	This paper	55
	Q8_VP1_BC33	Reverse	GGTGCTGCAGACTTGGTACGGTTGGGTAACTTTAACCTAAGAGGTCTCTRTTCCACAT	This paper	55
	Q8_VP1_BC34	Reverse	GGTGCTGGGACGAAGAACTCAAGTCAAAGGCTTAACCTAAGAGGTCTCTRTTCCACAT	This paper	55
	Q8_VP1_BC35	Reverse	GGTGCTGCTACTTACGAAGCTGAGGGACTGCTTAACCTAAGAGGTCTCTRTTCCACAT	This paper	55
	Q8_VP1_BC36	Reverse	GGTGCTGATGTCCCAGTTAGAGGAGGAAACATTAACCTAAGAGGTCTCTRTTCCACAT	This paper	55
	Q8_VP1_BC37	Reverse	GGTGCTGGCTTGCGATTGATGCTTAGTATCATTAACCTAAGAGGTCTCTRTTCCACAT	This paper	55
	Q8_VP1_BC38	Reverse	GGTGCTGACCACAGGAGGACGATACAGAGAATTAACCTAAGAGGTCTCTRTTCCACAT	This paper	55
	Q8_VP1_BC39	Reverse	GGTGCTGCCACAGTGTCAACTAGAGCCTCTCTTAACCTAAGAGGTCTCTRTTCCACAT	This paper	55
	Q8_VP1_BC40	Reverse	GGTGCTGTAGTTTGGATGACCAAGGATAGCCTTAACCTAAGAGGTCTCTRTTCCACAT	This paper	55
	Q8_VP1_BC41	Reverse	GGTGCTGGGAGTTCGTCCAGAGAAGTACACGTTAACCTAAGAGGTCTCTRTTCCACAT	This paper	55
	Q8_VP1_BC42	Reverse	GGTGCTGCTACGTGTAAGGCATACCTGCCAGTTAACCTAAGAGGTCTCTRTTCCACAT	This paper	55
	Q8_VP1_BC43	Reverse	GGTGCTGCTTTCGTTGTTGACTCGACGGTAGTTAACCTAAGAGGTCTCTRTTCCACAT	This paper	55
	Q8_VP1_BC44	Reverse	GGTGCTGAGTAGAAAGGGTTCCTTCCCACTCTTAACCTAAGAGGTCTCTRTTCCACAT	This paper	55
	Q8_VP1_BC45	Reverse	GGTGCTGGATCCAACAGAGATGCCTTCAGTGTTAACCTAAGAGGTCTCTRTTCCACAT	This paper	55
	Q8_VP1_BC46	Reverse	GGTGCTGGCTGTGTTCCACTTCATTCTCCTGTTAACCTAAGAGGTCTCTRTTCCACAT	This paper	55
	Q8_VP1_BC47	Reverse	GGTGCTGGTGCAACTTTCCCACAGGTAGTTCTTAACCTAAGAGGTCTCTRTTCCACAT	This paper	55
	Q8_VP1_BC48	Reverse	GGTGCTGCATCTGGAACGTGGTACACCTGTATTAACCTAAGAGGTCTCTRTTCCACAT	This paper	55
	Q8_VP1_BC49	Reverse	GGTGCTGACTGGTGCAGCTTTGAACATCTAGTTAACCTAAGAGGTCTCTRTTCCACAT	This paper	55
	Q8_VP1_BC50	Reverse	GGTGCTGATGGACTTTGGTAACTTCCTGCGTTTAACCTAAGAGGTCTCTRTTCCACAT	This paper	55
	Q8_VP1_BC51	Reverse	GGTGCTGGTTGAATGAGCCTACTGGGTCCTCTTAACCTAAGAGGTCTCTRTTCCACAT	This paper	55
	Q8_VP1_BC52	Reverse	GGTGCTGTGAGAGACAAGATTGTTCGTGGACTTAACCTAAGAGGTCTCTRTTCCACAT	This paper	55
	Q8_VP1_BC53	Reverse	GGTGCTGAGATTCAGACCGTCTCATGCAAAGTTAACCTAAGAGGTCTCTRTTCCACAT	This paper	55
	Q8_VP1_BC54	Reverse	GGTGCTGCAAGAGCTTTGACTAAGGAGCATGTTAACCTAAGAGGTCTCTRTTCCACAT	This paper	55
	Q8_VP1_BC55	Reverse	GGTGCTGTGGAAGATGAGACCCTGATCTACGTTAACCTAAGAGGTCTCTRTTCCACAT	This paper	55
	Q8_VP1_BC56	Reverse	GGTGCTGTCACTACTCAACAGGTGGCATGAATTAACCTAAGAGGTCTCTRTTCCACAT	This paper	55
	Q8_VP1_BC57	Reverse	GGTGCTGGCTAGGTCAATCTCCTTCGGAAGTTTAACCTAAGAGGTCTCTRTTCCACAT	This paper	55
	Q8_VP1_BC58	Reverse	GGTGCTGCAGGTTACTCCTCCGTGAGTCTGATTAACCTAAGAGGTCTCTRTTCCACAT	This paper	55
	Q8_VP1_BC59	Reverse	GGTGCTGTCAATCAAGAAGGGAAAGCAAGGTTTAACCTAAGAGGTCTCTRTTCCACAT	This paper	55
	Q8_VP1_BC60	Reverse	GGTGCTGCATGTTCAACCAAGGCTTCTATGGTTAACCTAAGAGGTCTCTRTTCCACAT	This paper	55
	Q8_VP1_BC61	Reverse	GGTGCTGAGAGGGTACTATGTGCCTCAGCACTTAACCTAAGAGGTCTCTRTTCCACAT	This paper	55
	Q8_VP1_BC62	Reverse	GGTGCTGCACCCACACTTACTTCAGGACGTATTAACCTAAGAGGTCTCTRTTCCACAT	This paper	55
	Q8_VP1_BC63	Reverse	GGTGCTGTTCTGAAGTTCCTGGGTCTTGAACTTAACCTAAGAGGTCTCTRTTCCACAT	This paper	55
	Q8_VP1_BC64	Reverse	GGTGCTGGACAGACACCGTTCATCGACTTTCTTAACCTAAGAGGTCTCTRTTCCACAT	This paper	55
	Q8_VP1_BC65	Reverse	GGTGCTGTTCTCAGTCTTCCTCCAGACAAGGTTAACCTAAGAGGTCTCTRTTCCACAT	This paper	55
	Q8_VP1_BC66	Reverse	GGTGCTGCCGATCCTTGTGGCTTCTAACTTCTTAACCTAAGAGGTCTCTRTTCCACAT	This paper	55
	Q8_VP1_BC67	Reverse	GGTGCTGGTTTGTCATACTCGTGTGCTCACCTTAACCTAAGAGGTCTCTRTTCCACAT	This paper	55
	Q8_VP1_BC68	Reverse	GGTGCTGGAATCTAAGCAAACACGAAGGTGGTTAACCTAAGAGGTCTCTRTTCCACAT	This paper	55
	Q8_VP1_BC69	Reverse	GGTGCTGTACAGTCCGAGCCTCATGTGATCTTTAACCTAAGAGGTCTCTRTTCCACAT	This paper	55
	Q8_VP1_BC70	Reverse	GGTGCTGACCGAGATCCTACGAATGGAGTGTTTAACCTAAGAGGTCTCTRTTCCACAT	This paper	55
	Q8_VP1_BC71	Reverse	GGTGCTGCCTGGGAGCATCAGGTAGTAACAGTTAACCTAAGAGGTCTCTRTTCCACAT	This paper	55
	Q8_VP1_BC72	Reverse	GGTGCTGTAGCTGACTGTCTTCCATACCGACTTAACCTAAGAGGTCTCTRTTCCACAT	This paper	55
	Q8_VP1_BC73	Reverse	GGTGCTGAAGAAACAGGATGACAGAACCCTCTTAACCTAAGAGGTCTCTRTTCCACAT	This paper	55
	Q8_VP1_BC74	Reverse	GGTGCTGTACAAGCATCCCAACACTTCCACTTTAACCTAAGAGGTCTCTRTTCCACAT	This paper	55
	Q8_VP1_BC75	Reverse	GGTGCTGGACCATTGTGATGAACCCTGTTGTTTAACCTAAGAGGTCTCTRTTCCACAT	This paper	55
	Q8_VP1_BC76	Reverse	GGTGCTGATGCTTGTTACATCAACCCTGGACTTAACCTAAGAGGTCTCTRTTCCACAT	This paper	55
	Q8_VP1_BC77	Reverse	GGTGCTGCGACCTGTTTCTCAGGGATACAACTTAACCTAAGAGGTCTCTRTTCCACAT	This paper	55
	Q8_VP1_BC78	Reverse	GGTGCTGAACAACCGAACCTTTGAATCAGAATTAACCTAAGAGGTCTCTRTTCCACAT	This paper	55
	Q8_VP1_BC79	Reverse	GGTGCTGTCTCGGAGATAGTTCTCACTGCTGTTAACCTAAGAGGTCTCTRTTCCACAT	This paper	55
	Q8_VP1_BC80	Reverse	GGTGCTGCGGATGAACATAGGATAGCGATTCTTAACCTAAGAGGTCTCTRTTCCACAT	This paper	55
	Q8_VP1_BC81	Reverse	GGTGCTGCCTCATCTTGTGAAGTTGTTTCGGTTAACCTAAGAGGTCTCTRTTCCACAT	This paper	55
	Q8_VP1_BC82	Reverse	GGTGCTGACGGTATGTCGAGTTCCAGGACTATTAACCTAAGAGGTCTCTRTTCCACAT	This paper	55
	Q8_VP1_BC83	Reverse	GGTGCTGTGGCTTGATCTAGGTAAGGTCGAATTAACCTAAGAGGTCTCTRTTCCACAT	This paper	55
	Q8_VP1_BC84	Reverse	GGTGCTGGTAGTGGACCTAGAACCTGTGCCATTAACCTAAGAGGTCTCTRTTCCACAT	This paper	55
	Q8_VP1_BC85	Reverse	GGTGCTGAACGGAGGAGTTAGTTGGATGATCTTAACCTAAGAGGTCTCTRTTCCACAT	This paper	55
	Q8_VP1_BC86	Reverse	GGTGCTGAGGTGATCCCAACAAGCGTAAGTATTAACCTAAGAGGTCTCTRTTCCACAT	This paper	55
	Q8_VP1_BC87	Reverse	GGTGCTGTACATGCTCCTGTTGTTAGGGAGGTTAACCTAAGAGGTCTCTRTTCCACAT	This paper	55
	Q8_VP1_BC88	Reverse	GGTGCTGTCTTCTACTACCGATCCGAAGCAGTTAACCTAAGAGGTCTCTRTTCCACAT	This paper	55
	Q8_VP1_BC89	Reverse	GGTGCTGACAGCATCAATGTTTGGCTAGTTGTTAACCTAAGAGGTCTCTRTTCCACAT	This paper	55
	Q8_VP1_BC90	Reverse	GGTGCTGGATGTAGAGGGTACGGTTTGAGGCTTAACCTAAGAGGTCTCTRTTCCACAT	This paper	55
	Q8_VP1_BC91	Reverse	GGTGCTGGGCTCCATAGGAACTCACGCTACTTTAACCTAAGAGGTCTCTRTTCCACAT	This paper	55
	Q8_VP1_BC92	Reverse	GGTGCTGTTGTGAGTGGAAAGATACAGGACCTTAACCTAAGAGGTCTCTRTTCCACAT	This paper	55
	Q8_VP1_BC93	Reverse	GGTGCTGAGTTTCCATCACTTCAGACTTGGGTTAACCTAAGAGGTCTCTRTTCCACAT	This paper	55
	Q8_VP1_BC94	Reverse	GGTGCTGGATTGTCCTCAAACTGCCACCTACTTAACCTAAGAGGTCTCTRTTCCACAT	This paper	55
	Q8_VP1_BC95	Reverse	GGTGCTGCCTGTCTGGAAGAAGAATGGACTTTTAACCTAAGAGGTCTCTRTTCCACAT	This paper	55
	Q8_VP1_BC96	Reverse	GGTGCTGCTGAACGGTCATAGAGTCCACCATTTAACCTAAGAGGTCTCTRTTCCACAT	This paper	55
	Y7_VP1_BC01	Forward	GGTGCTGAAGAAAGTTGTCGGTGTCTTTGTGTTAACCTGGGTTTGTGTCAGCCTGTAATGA	This paper	55
	Y7_VP1_BC02	Forward	GGTGCTGTCGATTCCGTTTGTAGTCGTCTGTTTAACCTGGGTTTGTGTCAGCCTGTAATGA	This paper	55
	Y7_VP1_BC03	Forward	GGTGCTGGAGTCTTGTGTCCCAGTTACCAGGTTAACCTGGGTTTGTGTCAGCCTGTAATGA	This paper	55
	Y7_VP1_BC04	Forward	GGTGCTGTTCGGATTCTATCGTGTTTCCCTATTAACCTGGGTTTGTGTCAGCCTGTAATGA	This paper	55
	Y7_VP1_BC05	Forward	GGTGCTGCTTGTCCAGGGTTTGTGTAACCTTTTAACCTGGGTTTGTGTCAGCCTGTAATGA	This paper	55
	Y7_VP1_BC06	Forward	GGTGCTGTTCTCGCAAAGGCAGAAAGTAGTCTTAACCTGGGTTTGTGTCAGCCTGTAATGA	This paper	55
	Y7_VP1_BC07	Forward	GGTGCTGGTGTTACCGTGGGAATGAATCCTTTTAACCTGGGTTTGTGTCAGCCTGTAATGA	This paper	55
	Y7_VP1_BC08	Forward	GGTGCTGTTCAGGGAACAAACCAAGTTACGTTTAACCTGGGTTTGTGTCAGCCTGTAATGA	This paper	55
	Y7_VP1_BC09	Forward	GGTGCTGAACTAGGCACAGCGAGTCTTGGTTTTAACCTGGGTTTGTGTCAGCCTGTAATGA	This paper	55
	Y7_VP1_BC10	Forward	GGTGCTGAAGCGTTGAAACCTTTGTCCTCTCTTAACCTGGGTTTGTGTCAGCCTGTAATGA	This paper	55
	Y7_VP1_BC11	Forward	GGTGCTGGTTTCATCTATCGGAGGGAATGGATTAACCTGGGTTTGTGTCAGCCTGTAATGA	This paper	55
	Y7_VP1_BC12	Forward	GGTGCTGCAGGTAGAAAGAAGCAGAATCGGATTAACCTGGGTTTGTGTCAGCCTGTAATGA	This paper	55
	Y7_VP1_BC13	Forward	GGTGCTGAGAACGACTTCCATACTCGTGTGATTAACCTGGGTTTGTGTCAGCCTGTAATGA	This paper	55
	Y7_VP1_BC14	Forward	GGTGCTGAACGAGTCTCTTGGGACCCATAGATTAACCTGGGTTTGTGTCAGCCTGTAATGA	This paper	55
	Y7_VP1_BC15	Forward	GGTGCTGAGGTCTACCTCGCTAACACCACTGTTAACCTGGGTTTGTGTCAGCCTGTAATGA	This paper	55
	Y7_VP1_BC16	Forward	GGTGCTGCGTCAACTGACAGTGGTTCGTACTTTAACCTGGGTTTGTGTCAGCCTGTAATGA	This paper	55
	Y7_VP1_BC17	Forward	GGTGCTGACCCTCCAGGAAAGTACCTCTGATTTAACCTGGGTTTGTGTCAGCCTGTAATGA	This paper	55
	Y7_VP1_BC18	Forward	GGTGCTGCCAAACCCAACAACCTAGATAGGCTTAACCTGGGTTTGTGTCAGCCTGTAATGA	This paper	55
	Y7_VP1_BC19	Forward	GGTGCTGGTTCCTCGTGCAGTGTCAAGAGATTTAACCTGGGTTTGTGTCAGCCTGTAATGA	This paper	55
	Y7_VP1_BC20	Forward	GGTGCTGTTGCGTCCTGTTACGAGAACTCATTTAACCTGGGTTTGTGTCAGCCTGTAATGA	This paper	55
	Y7_VP1_BC21	Forward	GGTGCTGGAGCCTCTCATTGTCCGTTCTCTATTAACCTGGGTTTGTGTCAGCCTGTAATGA	This paper	55
	Y7_VP1_BC22	Forward	GGTGCTGACCACTGCCATGTATCAAAGTACGTTAACCTGGGTTTGTGTCAGCCTGTAATGA	This paper	55
	Y7_VP1_BC23	Forward	GGTGCTGCTTACTACCCAGTGAACCTCCTCGTTAACCTGGGTTTGTGTCAGCCTGTAATGA	This paper	55
	Y7_VP1_BC24	Forward	GGTGCTGGCATAGTTCTGCATGATGGGTTAGTTAACCTGGGTTTGTGTCAGCCTGTAATGA	This paper	55
	Y7_VP1_BC25	Forward	GGTGCTGGTAAGTTGGGTATGCAACGCAATGTTAACCTGGGTTTGTGTCAGCCTGTAATGA	This paper	55
	Y7_VP1_BC26	Forward	GGTGCTGCATACAGCGACTACGCATTCTCATTTAACCTGGGTTTGTGTCAGCCTGTAATGA	This paper	55
	Y7_VP1_BC27	Forward	GGTGCTGCGACGGTTAGATTCACCTCTTACATTAACCTGGGTTTGTGTCAGCCTGTAATGA	This paper	55
	Y7_VP1_BC28	Forward	GGTGCTGTGAAACCTAAGAAGGCACCGTATCTTAACCTGGGTTTGTGTCAGCCTGTAATGA	This paper	55
	Y7_VP1_BC29	Forward	GGTGCTGCTAGACACCTTGGGTTGACAGACCTTAACCTGGGTTTGTGTCAGCCTGTAATGA	This paper	55
	Y7_VP1_BC30	Forward	GGTGCTGTCAGTGAGGATCTACTTCGACCCATTAACCTGGGTTTGTGTCAGCCTGTAATGA	This paper	55
	Y7_VP1_BC31	Forward	GGTGCTGTGCGTACAGCAATCAGTTACATTGTTAACCTGGGTTTGTGTCAGCCTGTAATGA	This paper	55
	Y7_VP1_BC32	Forward	GGTGCTGCCAGTAGAAGTCCGACAACGTCATTTAACCTGGGTTTGTGTCAGCCTGTAATGA	This paper	55
	Y7_VP1_BC33	Forward	GGTGCTGCAGACTTGGTACGGTTGGGTAACTTTAACCTGGGTTTGTGTCAGCCTGTAATGA	This paper	55
	Y7_VP1_BC34	Forward	GGTGCTGGGACGAAGAACTCAAGTCAAAGGCTTAACCTGGGTTTGTGTCAGCCTGTAATGA	This paper	55
	Y7_VP1_BC35	Forward	GGTGCTGCTACTTACGAAGCTGAGGGACTGCTTAACCTGGGTTTGTGTCAGCCTGTAATGA	This paper	55
	Y7_VP1_BC36	Forward	GGTGCTGATGTCCCAGTTAGAGGAGGAAACATTAACCTGGGTTTGTGTCAGCCTGTAATGA	This paper	55
	Y7_VP1_BC37	Forward	GGTGCTGGCTTGCGATTGATGCTTAGTATCATTAACCTGGGTTTGTGTCAGCCTGTAATGA	This paper	55
	Y7_VP1_BC38	Forward	GGTGCTGACCACAGGAGGACGATACAGAGAATTAACCTGGGTTTGTGTCAGCCTGTAATGA	This paper	55
	Y7_VP1_BC39	Forward	GGTGCTGCCACAGTGTCAACTAGAGCCTCTCTTAACCTGGGTTTGTGTCAGCCTGTAATGA	This paper	55
	Y7_VP1_BC40	Forward	GGTGCTGTAGTTTGGATGACCAAGGATAGCCTTAACCTGGGTTTGTGTCAGCCTGTAATGA	This paper	55
	Y7_VP1_BC41	Forward	GGTGCTGGGAGTTCGTCCAGAGAAGTACACGTTAACCTGGGTTTGTGTCAGCCTGTAATGA	This paper	55
	Y7_VP1_BC42	Forward	GGTGCTGCTACGTGTAAGGCATACCTGCCAGTTAACCTGGGTTTGTGTCAGCCTGTAATGA	This paper	55
	Y7_VP1_BC43	Forward	GGTGCTGCTTTCGTTGTTGACTCGACGGTAGTTAACCTGGGTTTGTGTCAGCCTGTAATGA	This paper	55
	Y7_VP1_BC44	Forward	GGTGCTGAGTAGAAAGGGTTCCTTCCCACTCTTAACCTGGGTTTGTGTCAGCCTGTAATGA	This paper	55
	Y7_VP1_BC45	Forward	GGTGCTGGATCCAACAGAGATGCCTTCAGTGTTAACCTGGGTTTGTGTCAGCCTGTAATGA	This paper	55
	Y7_VP1_BC46	Forward	GGTGCTGGCTGTGTTCCACTTCATTCTCCTGTTAACCTGGGTTTGTGTCAGCCTGTAATGA	This paper	55
	Y7_VP1_BC47	Forward	GGTGCTGGTGCAACTTTCCCACAGGTAGTTCTTAACCTGGGTTTGTGTCAGCCTGTAATGA	This paper	55
	Y7_VP1_BC48	Forward	GGTGCTGCATCTGGAACGTGGTACACCTGTATTAACCTGGGTTTGTGTCAGCCTGTAATGA	This paper	55
	Y7_VP1_BC49	Forward	GGTGCTGACTGGTGCAGCTTTGAACATCTAGTTAACCTGGGTTTGTGTCAGCCTGTAATGA	This paper	55
	Y7_VP1_BC50	Forward	GGTGCTGATGGACTTTGGTAACTTCCTGCGTTTAACCTGGGTTTGTGTCAGCCTGTAATGA	This paper	55
	Y7_VP1_BC51	Forward	GGTGCTGGTTGAATGAGCCTACTGGGTCCTCTTAACCTGGGTTTGTGTCAGCCTGTAATGA	This paper	55
	Y7_VP1_BC52	Forward	GGTGCTGTGAGAGACAAGATTGTTCGTGGACTTAACCTGGGTTTGTGTCAGCCTGTAATGA	This paper	55
	Y7_VP1_BC53	Forward	GGTGCTGAGATTCAGACCGTCTCATGCAAAGTTAACCTGGGTTTGTGTCAGCCTGTAATGA	This paper	55
	Y7_VP1_BC54	Forward	GGTGCTGCAAGAGCTTTGACTAAGGAGCATGTTAACCTGGGTTTGTGTCAGCCTGTAATGA	This paper	55
	Y7_VP1_BC55	Forward	GGTGCTGTGGAAGATGAGACCCTGATCTACGTTAACCTGGGTTTGTGTCAGCCTGTAATGA	This paper	55
	Y7_VP1_BC56	Forward	GGTGCTGTCACTACTCAACAGGTGGCATGAATTAACCTGGGTTTGTGTCAGCCTGTAATGA	This paper	55
	Y7_VP1_BC57	Forward	GGTGCTGGCTAGGTCAATCTCCTTCGGAAGTTTAACCTGGGTTTGTGTCAGCCTGTAATGA	This paper	55
	Y7_VP1_BC58	Forward	GGTGCTGCAGGTTACTCCTCCGTGAGTCTGATTAACCTGGGTTTGTGTCAGCCTGTAATGA	This paper	55
	Y7_VP1_BC59	Forward	GGTGCTGTCAATCAAGAAGGGAAAGCAAGGTTTAACCTGGGTTTGTGTCAGCCTGTAATGA	This paper	55
	Y7_VP1_BC60	Forward	GGTGCTGCATGTTCAACCAAGGCTTCTATGGTTAACCTGGGTTTGTGTCAGCCTGTAATGA	This paper	55
	Y7_VP1_BC61	Forward	GGTGCTGAGAGGGTACTATGTGCCTCAGCACTTAACCTGGGTTTGTGTCAGCCTGTAATGA	This paper	55
	Y7_VP1_BC62	Forward	GGTGCTGCACCCACACTTACTTCAGGACGTATTAACCTGGGTTTGTGTCAGCCTGTAATGA	This paper	55
	Y7_VP1_BC63	Forward	GGTGCTGTTCTGAAGTTCCTGGGTCTTGAACTTAACCTGGGTTTGTGTCAGCCTGTAATGA	This paper	55
	Y7_VP1_BC64	Forward	GGTGCTGGACAGACACCGTTCATCGACTTTCTTAACCTGGGTTTGTGTCAGCCTGTAATGA	This paper	55
	Y7_VP1_BC65	Forward	GGTGCTGTTCTCAGTCTTCCTCCAGACAAGGTTAACCTGGGTTTGTGTCAGCCTGTAATGA	This paper	55
	Y7_VP1_BC66	Forward	GGTGCTGCCGATCCTTGTGGCTTCTAACTTCTTAACCTGGGTTTGTGTCAGCCTGTAATGA	This paper	55
	Y7_VP1_BC67	Forward	GGTGCTGGTTTGTCATACTCGTGTGCTCACCTTAACCTGGGTTTGTGTCAGCCTGTAATGA	This paper	55
	Y7_VP1_BC68	Forward	GGTGCTGGAATCTAAGCAAACACGAAGGTGGTTAACCTGGGTTTGTGTCAGCCTGTAATGA	This paper	55
	Y7_VP1_BC69	Forward	GGTGCTGTACAGTCCGAGCCTCATGTGATCTTTAACCTGGGTTTGTGTCAGCCTGTAATGA	This paper	55
	Y7_VP1_BC70	Forward	GGTGCTGACCGAGATCCTACGAATGGAGTGTTTAACCTGGGTTTGTGTCAGCCTGTAATGA	This paper	55
	Y7_VP1_BC71	Forward	GGTGCTGCCTGGGAGCATCAGGTAGTAACAGTTAACCTGGGTTTGTGTCAGCCTGTAATGA	This paper	55
	Y7_VP1_BC72	Forward	GGTGCTGTAGCTGACTGTCTTCCATACCGACTTAACCTGGGTTTGTGTCAGCCTGTAATGA	This paper	55
	Y7_VP1_BC73	Forward	GGTGCTGAAGAAACAGGATGACAGAACCCTCTTAACCTGGGTTTGTGTCAGCCTGTAATGA	This paper	55
	Y7_VP1_BC74	Forward	GGTGCTGTACAAGCATCCCAACACTTCCACTTTAACCTGGGTTTGTGTCAGCCTGTAATGA	This paper	55
	Y7_VP1_BC75	Forward	GGTGCTGGACCATTGTGATGAACCCTGTTGTTTAACCTGGGTTTGTGTCAGCCTGTAATGA	This paper	55
	Y7_VP1_BC76	Forward	GGTGCTGATGCTTGTTACATCAACCCTGGACTTAACCTGGGTTTGTGTCAGCCTGTAATGA	This paper	55
	Y7_VP1_BC77	Forward	GGTGCTGCGACCTGTTTCTCAGGGATACAACTTAACCTGGGTTTGTGTCAGCCTGTAATGA	This paper	55
	Y7_VP1_BC78	Forward	GGTGCTGAACAACCGAACCTTTGAATCAGAATTAACCTGGGTTTGTGTCAGCCTGTAATGA	This paper	55
	Y7_VP1_BC79	Forward	GGTGCTGTCTCGGAGATAGTTCTCACTGCTGTTAACCTGGGTTTGTGTCAGCCTGTAATGA	This paper	55
	Y7_VP1_BC80	Forward	GGTGCTGCGGATGAACATAGGATAGCGATTCTTAACCTGGGTTTGTGTCAGCCTGTAATGA	This paper	55
	Y7_VP1_BC81	Forward	GGTGCTGCCTCATCTTGTGAAGTTGTTTCGGTTAACCTGGGTTTGTGTCAGCCTGTAATGA	This paper	55
	Y7_VP1_BC82	Forward	GGTGCTGACGGTATGTCGAGTTCCAGGACTATTAACCTGGGTTTGTGTCAGCCTGTAATGA	This paper	55
	Y7_VP1_BC83	Forward	GGTGCTGTGGCTTGATCTAGGTAAGGTCGAATTAACCTGGGTTTGTGTCAGCCTGTAATGA	This paper	55
	Y7_VP1_BC84	Forward	GGTGCTGGTAGTGGACCTAGAACCTGTGCCATTAACCTGGGTTTGTGTCAGCCTGTAATGA	This paper	55
	Y7_VP1_BC85	Forward	GGTGCTGAACGGAGGAGTTAGTTGGATGATCTTAACCTGGGTTTGTGTCAGCCTGTAATGA	This paper	55
	Y7_VP1_BC86	Forward	GGTGCTGAGGTGATCCCAACAAGCGTAAGTATTAACCTGGGTTTGTGTCAGCCTGTAATGA	This paper	55
	Y7_VP1_BC87	Forward	GGTGCTGTACATGCTCCTGTTGTTAGGGAGGTTAACCTGGGTTTGTGTCAGCCTGTAATGA	This paper	55
	Y7_VP1_BC88	Forward	GGTGCTGTCTTCTACTACCGATCCGAAGCAGTTAACCTGGGTTTGTGTCAGCCTGTAATGA	This paper	55
	Y7_VP1_BC89	Forward	GGTGCTGACAGCATCAATGTTTGGCTAGTTGTTAACCTGGGTTTGTGTCAGCCTGTAATGA	This paper	55
	Y7_VP1_BC90	Forward	GGTGCTGGATGTAGAGGGTACGGTTTGAGGCTTAACCTGGGTTTGTGTCAGCCTGTAATGA	This paper	55
	Y7_VP1_BC91	Forward	GGTGCTGGGCTCCATAGGAACTCACGCTACTTTAACCTGGGTTTGTGTCAGCCTGTAATGA	This paper	55
	Y7_VP1_BC92	Forward	GGTGCTGTTGTGAGTGGAAAGATACAGGACCTTAACCTGGGTTTGTGTCAGCCTGTAATGA	This paper	55
	Y7_VP1_BC93	Forward	GGTGCTGAGTTTCCATCACTTCAGACTTGGGTTAACCTGGGTTTGTGTCAGCCTGTAATGA	This paper	55
	Y7_VP1_BC94	Forward	GGTGCTGGATTGTCCTCAAACTGCCACCTACTTAACCTGGGTTTGTGTCAGCCTGTAATGA	This paper	55
	Y7_VP1_BC95	Forward	GGTGCTGCCTGTCTGGAAGAAGAATGGACTTTTAACCTGGGTTTGTGTCAGCCTGTAATGA	This paper	55
	Y7_VP1_BC96	Forward	GGTGCTGCTGAACGGTCATAGAGTCCACCATTTAACCTGGGTTTGTGTCAGCCTGTAATGA	This paper	55
	Y7R_VP1_BC01	Forward	GGTGCTGAAGAAAGTTGTCGGTGTCTTTGTGTTAACCTGGTTTTGTGTCAGCITGYAAYGA	This paper	42
	Y7R_VP1_BC02	Forward	GGTGCTGTCGATTCCGTTTGTAGTCGTCTGTTTAACCTGGTTTTGTGTCAGCITGYAAYGA	This paper	42
	Y7R_VP1_BC03	Forward	GGTGCTGGAGTCTTGTGTCCCAGTTACCAGGTTAACCTGGTTTTGTGTCAGCITGYAAYGA	This paper	42
	Y7R_VP1_BC04	Forward	GGTGCTGTTCGGATTCTATCGTGTTTCCCTATTAACCTGGTTTTGTGTCAGCITGYAAYGA	This paper	42
	Y7R_VP1_BC05	Forward	GGTGCTGCTTGTCCAGGGTTTGTGTAACCTTTTAACCTGGTTTTGTGTCAGCITGYAAYGA	This paper	42
	Y7R_VP1_BC06	Forward	GGTGCTGTTCTCGCAAAGGCAGAAAGTAGTCTTAACCTGGTTTTGTGTCAGCITGYAAYGA	This paper	42
	Y7R_VP1_BC07	Forward	GGTGCTGGTGTTACCGTGGGAATGAATCCTTTTAACCTGGTTTTGTGTCAGCITGYAAYGA	This paper	42
	Y7R_VP1_BC08	Forward	GGTGCTGTTCAGGGAACAAACCAAGTTACGTTTAACCTGGTTTTGTGTCAGCITGYAAYGA	This paper	42
	Y7R_VP1_BC09	Forward	GGTGCTGAACTAGGCACAGCGAGTCTTGGTTTTAACCTGGTTTTGTGTCAGCITGYAAYGA	This paper	42
	Y7R_VP1_BC10	Forward	GGTGCTGAAGCGTTGAAACCTTTGTCCTCTCTTAACCTGGTTTTGTGTCAGCITGYAAYGA	This paper	42
	Y7R_VP1_BC11	Forward	GGTGCTGGTTTCATCTATCGGAGGGAATGGATTAACCTGGTTTTGTGTCAGCITGYAAYGA	This paper	42
	Y7R_VP1_BC12	Forward	GGTGCTGCAGGTAGAAAGAAGCAGAATCGGATTAACCTGGTTTTGTGTCAGCITGYAAYGA	This paper	42
	Y7R_VP1_BC13	Forward	GGTGCTGAGAACGACTTCCATACTCGTGTGATTAACCTGGTTTTGTGTCAGCITGYAAYGA	This paper	42
	Y7R_VP1_BC14	Forward	GGTGCTGAACGAGTCTCTTGGGACCCATAGATTAACCTGGTTTTGTGTCAGCITGYAAYGA	This paper	42
	Y7R_VP1_BC15	Forward	GGTGCTGAGGTCTACCTCGCTAACACCACTGTTAACCTGGTTTTGTGTCAGCITGYAAYGA	This paper	42
	Y7R_VP1_BC16	Forward	GGTGCTGCGTCAACTGACAGTGGTTCGTACTTTAACCTGGTTTTGTGTCAGCITGYAAYGA	This paper	42
	Y7R_VP1_BC17	Forward	GGTGCTGACCCTCCAGGAAAGTACCTCTGATTTAACCTGGTTTTGTGTCAGCITGYAAYGA	This paper	42
	Y7R_VP1_BC18	Forward	GGTGCTGCCAAACCCAACAACCTAGATAGGCTTAACCTGGTTTTGTGTCAGCITGYAAYGA	This paper	42
	Y7R_VP1_BC19	Forward	GGTGCTGGTTCCTCGTGCAGTGTCAAGAGATTTAACCTGGTTTTGTGTCAGCITGYAAYGA	This paper	42
	Y7R_VP1_BC20	Forward	GGTGCTGTTGCGTCCTGTTACGAGAACTCATTTAACCTGGTTTTGTGTCAGCITGYAAYGA	This paper	42
	Y7R_VP1_BC21	Forward	GGTGCTGGAGCCTCTCATTGTCCGTTCTCTATTAACCTGGTTTTGTGTCAGCITGYAAYGA	This paper	42
	Y7R_VP1_BC22	Forward	GGTGCTGACCACTGCCATGTATCAAAGTACGTTAACCTGGTTTTGTGTCAGCITGYAAYGA	This paper	42
	Y7R_VP1_BC23	Forward	GGTGCTGCTTACTACCCAGTGAACCTCCTCGTTAACCTGGTTTTGTGTCAGCITGYAAYGA	This paper	42
	Y7R_VP1_BC24	Forward	GGTGCTGGCATAGTTCTGCATGATGGGTTAGTTAACCTGGTTTTGTGTCAGCITGYAAYGA	This paper	42
	Y7R_VP1_BC25	Forward	GGTGCTGGTAAGTTGGGTATGCAACGCAATGTTAACCTGGTTTTGTGTCAGCITGYAAYGA	This paper	42
	Y7R_VP1_BC26	Forward	GGTGCTGCATACAGCGACTACGCATTCTCATTTAACCTGGTTTTGTGTCAGCITGYAAYGA	This paper	42
	Y7R_VP1_BC27	Forward	GGTGCTGCGACGGTTAGATTCACCTCTTACATTAACCTGGTTTTGTGTCAGCITGYAAYGA	This paper	42
	Y7R_VP1_BC28	Forward	GGTGCTGTGAAACCTAAGAAGGCACCGTATCTTAACCTGGTTTTGTGTCAGCITGYAAYGA	This paper	42
	Y7R_VP1_BC29	Forward	GGTGCTGCTAGACACCTTGGGTTGACAGACCTTAACCTGGTTTTGTGTCAGCITGYAAYGA	This paper	42
	Y7R_VP1_BC30	Forward	GGTGCTGTCAGTGAGGATCTACTTCGACCCATTAACCTGGTTTTGTGTCAGCITGYAAYGA	This paper	42
	Y7R_VP1_BC31	Forward	GGTGCTGTGCGTACAGCAATCAGTTACATTGTTAACCTGGTTTTGTGTCAGCITGYAAYGA	This paper	42
	Y7R_VP1_BC32	Forward	GGTGCTGCCAGTAGAAGTCCGACAACGTCATTTAACCTGGTTTTGTGTCAGCITGYAAYGA	This paper	42
	Y7R_VP1_BC33	Forward	GGTGCTGCAGACTTGGTACGGTTGGGTAACTTTAACCTGGTTTTGTGTCAGCITGYAAYGA	This paper	42
	Y7R_VP1_BC34	Forward	GGTGCTGGGACGAAGAACTCAAGTCAAAGGCTTAACCTGGTTTTGTGTCAGCITGYAAYGA	This paper	42
	Y7R_VP1_BC35	Forward	GGTGCTGCTACTTACGAAGCTGAGGGACTGCTTAACCTGGTTTTGTGTCAGCITGYAAYGA	This paper	42
	Y7R_VP1_BC36	Forward	GGTGCTGATGTCCCAGTTAGAGGAGGAAACATTAACCTGGTTTTGTGTCAGCITGYAAYGA	This paper	42
	Y7R_VP1_BC37	Forward	GGTGCTGGCTTGCGATTGATGCTTAGTATCATTAACCTGGTTTTGTGTCAGCITGYAAYGA	This paper	42
	Y7R_VP1_BC38	Forward	GGTGCTGACCACAGGAGGACGATACAGAGAATTAACCTGGTTTTGTGTCAGCITGYAAYGA	This paper	42
	Y7R_VP1_BC39	Forward	GGTGCTGCCACAGTGTCAACTAGAGCCTCTCTTAACCTGGTTTTGTGTCAGCITGYAAYGA	This paper	42
	Y7R_VP1_BC40	Forward	GGTGCTGTAGTTTGGATGACCAAGGATAGCCTTAACCTGGTTTTGTGTCAGCITGYAAYGA	This paper	42
	Y7R_VP1_BC41	Forward	GGTGCTGGGAGTTCGTCCAGAGAAGTACACGTTAACCTGGTTTTGTGTCAGCITGYAAYGA	This paper	42
	Y7R_VP1_BC42	Forward	GGTGCTGCTACGTGTAAGGCATACCTGCCAGTTAACCTGGTTTTGTGTCAGCITGYAAYGA	This paper	42
	Y7R_VP1_BC43	Forward	GGTGCTGCTTTCGTTGTTGACTCGACGGTAGTTAACCTGGTTTTGTGTCAGCITGYAAYGA	This paper	42
	Y7R_VP1_BC44	Forward	GGTGCTGAGTAGAAAGGGTTCCTTCCCACTCTTAACCTGGTTTTGTGTCAGCITGYAAYGA	This paper	42
	Y7R_VP1_BC45	Forward	GGTGCTGGATCCAACAGAGATGCCTTCAGTGTTAACCTGGTTTTGTGTCAGCITGYAAYGA	This paper	42
	Y7R_VP1_BC46	Forward	GGTGCTGGCTGTGTTCCACTTCATTCTCCTGTTAACCTGGTTTTGTGTCAGCITGYAAYGA	This paper	42
	Y7R_VP1_BC47	Forward	GGTGCTGGTGCAACTTTCCCACAGGTAGTTCTTAACCTGGTTTTGTGTCAGCITGYAAYGA	This paper	42
	Y7R_VP1_BC48	Forward	GGTGCTGCATCTGGAACGTGGTACACCTGTATTAACCTGGTTTTGTGTCAGCITGYAAYGA	This paper	42
	Y7R_VP1_BC49	Forward	GGTGCTGACTGGTGCAGCTTTGAACATCTAGTTAACCTGGTTTTGTGTCAGCITGYAAYGA	This paper	42
	Y7R_VP1_BC50	Forward	GGTGCTGATGGACTTTGGTAACTTCCTGCGTTTAACCTGGTTTTGTGTCAGCITGYAAYGA	This paper	42
	Y7R_VP1_BC51	Forward	GGTGCTGGTTGAATGAGCCTACTGGGTCCTCTTAACCTGGTTTTGTGTCAGCITGYAAYGA	This paper	42
	Y7R_VP1_BC52	Forward	GGTGCTGTGAGAGACAAGATTGTTCGTGGACTTAACCTGGTTTTGTGTCAGCITGYAAYGA	This paper	42
	Y7R_VP1_BC53	Forward	GGTGCTGAGATTCAGACCGTCTCATGCAAAGTTAACCTGGTTTTGTGTCAGCITGYAAYGA	This paper	42
	Y7R_VP1_BC54	Forward	GGTGCTGCAAGAGCTTTGACTAAGGAGCATGTTAACCTGGTTTTGTGTCAGCITGYAAYGA	This paper	42
	Y7R_VP1_BC55	Forward	GGTGCTGTGGAAGATGAGACCCTGATCTACGTTAACCTGGTTTTGTGTCAGCITGYAAYGA	This paper	42
	Y7R_VP1_BC56	Forward	GGTGCTGTCACTACTCAACAGGTGGCATGAATTAACCTGGTTTTGTGTCAGCITGYAAYGA	This paper	42
	Y7R_VP1_BC57	Forward	GGTGCTGGCTAGGTCAATCTCCTTCGGAAGTTTAACCTGGTTTTGTGTCAGCITGYAAYGA	This paper	42
	Y7R_VP1_BC58	Forward	GGTGCTGCAGGTTACTCCTCCGTGAGTCTGATTAACCTGGTTTTGTGTCAGCITGYAAYGA	This paper	42
	Y7R_VP1_BC59	Forward	GGTGCTGTCAATCAAGAAGGGAAAGCAAGGTTTAACCTGGTTTTGTGTCAGCITGYAAYGA	This paper	42
	Y7R_VP1_BC60	Forward	GGTGCTGCATGTTCAACCAAGGCTTCTATGGTTAACCTGGTTTTGTGTCAGCITGYAAYGA	This paper	42
	Y7R_VP1_BC61	Forward	GGTGCTGAGAGGGTACTATGTGCCTCAGCACTTAACCTGGTTTTGTGTCAGCITGYAAYGA	This paper	42
	Y7R_VP1_BC62	Forward	GGTGCTGCACCCACACTTACTTCAGGACGTATTAACCTGGTTTTGTGTCAGCITGYAAYGA	This paper	42
	Y7R_VP1_BC63	Forward	GGTGCTGTTCTGAAGTTCCTGGGTCTTGAACTTAACCTGGTTTTGTGTCAGCITGYAAYGA	This paper	42
	Y7R_VP1_BC64	Forward	GGTGCTGGACAGACACCGTTCATCGACTTTCTTAACCTGGTTTTGTGTCAGCITGYAAYGA	This paper	42
	Y7R_VP1_BC65	Forward	GGTGCTGTTCTCAGTCTTCCTCCAGACAAGGTTAACCTGGTTTTGTGTCAGCITGYAAYGA	This paper	42
	Y7R_VP1_BC66	Forward	GGTGCTGCCGATCCTTGTGGCTTCTAACTTCTTAACCTGGTTTTGTGTCAGCITGYAAYGA	This paper	42
	Y7R_VP1_BC67	Forward	GGTGCTGGTTTGTCATACTCGTGTGCTCACCTTAACCTGGTTTTGTGTCAGCITGYAAYGA	This paper	42
	Y7R_VP1_BC68	Forward	GGTGCTGGAATCTAAGCAAACACGAAGGTGGTTAACCTGGTTTTGTGTCAGCITGYAAYGA	This paper	42
	Y7R_VP1_BC69	Forward	GGTGCTGTACAGTCCGAGCCTCATGTGATCTTTAACCTGGTTTTGTGTCAGCITGYAAYGA	This paper	42
	Y7R_VP1_BC70	Forward	GGTGCTGACCGAGATCCTACGAATGGAGTGTTTAACCTGGTTTTGTGTCAGCITGYAAYGA	This paper	42
	Y7R_VP1_BC71	Forward	GGTGCTGCCTGGGAGCATCAGGTAGTAACAGTTAACCTGGTTTTGTGTCAGCITGYAAYGA	This paper	42
	Y7R_VP1_BC72	Forward	GGTGCTGTAGCTGACTGTCTTCCATACCGACTTAACCTGGTTTTGTGTCAGCITGYAAYGA	This paper	42
	Y7R_VP1_BC73	Forward	GGTGCTGAAGAAACAGGATGACAGAACCCTCTTAACCTGGTTTTGTGTCAGCITGYAAYGA	This paper	42
	Y7R_VP1_BC74	Forward	GGTGCTGTACAAGCATCCCAACACTTCCACTTTAACCTGGTTTTGTGTCAGCITGYAAYGA	This paper	42
	Y7R_VP1_BC75	Forward	GGTGCTGGACCATTGTGATGAACCCTGTTGTTTAACCTGGTTTTGTGTCAGCITGYAAYGA	This paper	42
	Y7R_VP1_BC76	Forward	GGTGCTGATGCTTGTTACATCAACCCTGGACTTAACCTGGTTTTGTGTCAGCITGYAAYGA	This paper	42
	Y7R_VP1_BC77	Forward	GGTGCTGCGACCTGTTTCTCAGGGATACAACTTAACCTGGTTTTGTGTCAGCITGYAAYGA	This paper	42
	Y7R_VP1_BC78	Forward	GGTGCTGAACAACCGAACCTTTGAATCAGAATTAACCTGGTTTTGTGTCAGCITGYAAYGA	This paper	42
	Y7R_VP1_BC79	Forward	GGTGCTGTCTCGGAGATAGTTCTCACTGCTGTTAACCTGGTTTTGTGTCAGCITGYAAYGA	This paper	42
	Y7R_VP1_BC80	Forward	GGTGCTGCGGATGAACATAGGATAGCGATTCTTAACCTGGTTTTGTGTCAGCITGYAAYGA	This paper	42
	Y7R_VP1_BC81	Forward	GGTGCTGCCTCATCTTGTGAAGTTGTTTCGGTTAACCTGGTTTTGTGTCAGCITGYAAYGA	This paper	42
	Y7R_VP1_BC82	Forward	GGTGCTGACGGTATGTCGAGTTCCAGGACTATTAACCTGGTTTTGTGTCAGCITGYAAYGA	This paper	42
	Y7R_VP1_BC83	Forward	GGTGCTGTGGCTTGATCTAGGTAAGGTCGAATTAACCTGGTTTTGTGTCAGCITGYAAYGA	This paper	42
	Y7R_VP1_BC84	Forward	GGTGCTGGTAGTGGACCTAGAACCTGTGCCATTAACCTGGTTTTGTGTCAGCITGYAAYGA	This paper	42
	Y7R_VP1_BC85	Forward	GGTGCTGAACGGAGGAGTTAGTTGGATGATCTTAACCTGGTTTTGTGTCAGCITGYAAYGA	This paper	42
	Y7R_VP1_BC86	Forward	GGTGCTGAGGTGATCCCAACAAGCGTAAGTATTAACCTGGTTTTGTGTCAGCITGYAAYGA	This paper	42
	Y7R_VP1_BC87	Forward	GGTGCTGTACATGCTCCTGTTGTTAGGGAGGTTAACCTGGTTTTGTGTCAGCITGYAAYGA	This paper	42
	Y7R_VP1_BC88	Forward	GGTGCTGTCTTCTACTACCGATCCGAAGCAGTTAACCTGGTTTTGTGTCAGCITGYAAYGA	This paper	42
	Y7R_VP1_BC89	Forward	GGTGCTGACAGCATCAATGTTTGGCTAGTTGTTAACCTGGTTTTGTGTCAGCITGYAAYGA	This paper	42
	Y7R_VP1_BC90	Forward	GGTGCTGGATGTAGAGGGTACGGTTTGAGGCTTAACCTGGTTTTGTGTCAGCITGYAAYGA	This paper	42
	Y7R_VP1_BC91	Forward	GGTGCTGGGCTCCATAGGAACTCACGCTACTTTAACCTGGTTTTGTGTCAGCITGYAAYGA	This paper	42
	Y7R_VP1_BC92	Forward	GGTGCTGTTGTGAGTGGAAAGATACAGGACCTTAACCTGGTTTTGTGTCAGCITGYAAYGA	This paper	42
	Y7R_VP1_BC93	Forward	GGTGCTGAGTTTCCATCACTTCAGACTTGGGTTAACCTGGTTTTGTGTCAGCITGYAAYGA	This paper	42
	Y7R_VP1_BC94	Forward	GGTGCTGGATTGTCCTCAAACTGCCACCTACTTAACCTGGTTTTGTGTCAGCITGYAAYGA	This paper	42
	Y7R_VP1_BC95	Forward	GGTGCTGCCTGTCTGGAAGAAGAATGGACTTTTAACCTGGTTTTGTGTCAGCITGYAAYGA	This paper	42
	Y7R_VP1_BC96	Forward	GGTGCTGCTGAACGGTCATAGAGTCCACCATTTAACCTGGTTTTGTGTCAGCITGYAAYGA	This paper	42
RNA extraction Experiment
	NIBSC R3	Reverse	TCAATRCGRCATTTGGACTTRAAYTG	This paper	55
	NIBSC F4	Forward	YRGCGGAACCGACTACTTT	This paper	55
